# 3D Genome Analysis Identifies Enhancer Hijacking Mechanism for High-Risk Factors in Human T-Lineage Acute Lymphoblastic Leukemia

**DOI:** 10.1101/2020.03.11.988279

**Authors:** Lu Yang, Fengling Chen, Haichuan Zhu, Yang Chen, Bingjie Dong, Minglei Shi, Weitao Wang, Qian Jiang, Leping Zhang, Xiaojun Huang, Michael Q. Zhang, Hong Wu

## Abstract

Recent studies have demonstrated that 3D genome alterations play important roles in tumorigenesis^1–3^, including the development of hematological malignancies^4–7^. However, how such alterations may provide key insights into T-lineage acute lymphoblastic leukemia (T-ALL) patients is largely unknown. Here, we report integrated analyses of 3D genome alterations and differentially expressed genes (DEGs) in 18 newly diagnosed T-ALL patients and 4 healthy T cell controls. We found that 3D genome organization at the compartment, topologically associated domains (TAD) and loop levels as well as the gene expression profiles could hierarchically classify different subtypes of T-ALL according to the T cell differentiation trajectory. Alterations in the 3D genome were associated with nearly 45% of the upregulated genes in T-ALL. We also identified 34 previously unrecognized translocations in the noncoding regions of the genome and 44 new loops formed between translocated chromosomes, including translocation-mediated enhancer hijacking of the *HOXA* cluster. Our analysis demonstrated that T-ALLs with *HOXA* cluster overexpression were heterogeneous clinical entities, and ectopic expressions of the *HOXA11*-A*13* genes, but not other genes in the *HOXA* cluster, were associated with immature phenotypes and poor outcomes. Our findings highlight the potentially important roles of 3D genome alterations in the etiology and prognosis of T-ALL.
