## Supplementary Table 1 for "3D Genome Analysis Identifies Enhancer Hijacking Mechanism for High-Risk Factors in Human T-Lineage Acute Lymphoblastic Leukemia"

### Sheet: Sheet1
SAMPLE ID	76	77	93	97	98	107	108	115	102	103	116	117	118	121	122	123	124	132	N1	N2	N3	N4
Total_PETs	520149999	517895653	517487839	526558163	513225542	547715682	412862434	513866640	536167022	548647825	462368732	521609188	505070508	406760471	413842914	392036865	398639806	498822485	421955616	438560334	451949569	264499352
Valid_PETs	402230302	345119012	416540456	419031739	441511593	453947152	363372199	475876259	432060779	457844991	414051319	487658599	457847279	383039078	387167946	371022127	372562169	453088778	379282851	401894064	421560172	244345660
Unique_paired_alignments	198958765	164850956	220100356	227794525	253075673	240904034	232283659	340404625	237258910	260092644	288519185	350468751	321100975	282324715	279338045	269963419	274786916	318594252	263340527	289052813	292937825	158015724
valid_interaction	175546754	137376322	198301137	215857417	233034657	217619854	222409062	304408665	220464303	248307944	256618742	312289565	290436659	257341069	255822790	248192845	250792198	290666314	226540612	214443401	246052796	135598678
valid_interaction_rmdup	150190378	118951842	166508306	172019075	196527274	184681303	194880645	214916775	189555743	209557410	190073521	246498788	175678065	186432087	193380255	182036356	159440001	209915610	171498567	114770945	85540331	108181089
trans_interaction	37702718	44747805	52541727	64767732	59427956	51558895	72975261	68682574	59891137	84236612	77219767	103078383	86754853	69032400	61743826	60314986	67320104	79375609	42195711	27963537	21106781	27425343
cis_interaction	112487660	74204037	113966579	107251343	137099318	133122408	121905384	146234201	129664606	125320798	112853754	143420405	88923212	117399687	131636429	121721370	92119897	130540001	129302856	86807408	64433550	80755746
cis_shortRange	42395986	22840042	36033670	17510575	43394497	43793516	31256766	43146746	33669270	27494034	22825261	39977763	21276530	30464279	36471064	31956114	26190831	29437283	52453066	35175717	24987770	32238087
cis_longRange	70091674	51363995	77932909	89740768	93704821	89328892	90648618	103087455	95995336	97826764	90028493	103442642	67646682	86935408	95165365	89765256	65929066	101102718	76849790	51631691	39445780	48517659
cis rate	0.748967	0.623816	0.68445	0.623485	0.69761	0.720822	0.625539	0.680422	0.684045	0.598026	0.593737	0.58183	0.506171	0.629718	0.680713	0.668665	0.577772	0.621869	0.753959	0.756354	0.753253	0.746487
resolution	24250	26450	26000	15150	22500	26150	20750	19900	22400	18350	20450	20250	18500	26600	21900	23500	25700	20500	24050	34350	50800	39050
merged Hi-C	ETP	nonETP	normal
valid_interaction_rmdup	1398675598	1942567836	479990932
trans_interaction	452404668	748967677	118691372
cis_interaction	946270930	1193600159	361299560
cis_shortRange	280371798	299762429	144854640
cis_longRange	665899132	893837730	216444920
cis rate	0.676548	0.614445	0.752722
resolution	3750	3400	9700
