## Supplementary Table 3 for "3D Genome Analysis Identifies Enhancer Hijacking Mechanism for High-Risk Factors in Human T-Lineage Acute Lymphoblastic Leukemia"

### Sheet: Sheet1
genename	SOX4	TFDP2	WT1	expression	comp	Dscore	loop	chromatin-variation	TF
ACY3	TRUE	FALSE	FALSE	up	A2A	N	reduced	down	NA
C16orf87	TRUE	FALSE	FALSE	up	other	N	reduced	down	NA
C17orf96	TRUE	FALSE	TRUE	up	A2A	N	reduced	down	NA
CDK2AP1	TRUE	FALSE	TRUE	up	A2A	N	reduced	down	NA
CDKN1A	TRUE	TRUE	TRUE	up	A2A	N	reduced	down	NA
CTNNBIP1	TRUE	TRUE	FALSE	up	A2A	N	reduced	down	NA
CYP4F3	TRUE	FALSE	FALSE	up	B2B	N	reduced	down	NA
DBN1	TRUE	FALSE	FALSE	up	A2A	decreased	N	down	NA
DSCAML1	TRUE	FALSE	TRUE	up	A2A	decreased	inconsistent	down	NA
DUSP1	TRUE	TRUE	FALSE	up	A2A	N	reduced	down	NA
FZD2	TRUE	FALSE	TRUE	up	A2A	decreased	N	down	NA
HNRNPAB	TRUE	FALSE	FALSE	up	A2A	N	reduced	down	NA
HR	TRUE	TRUE	TRUE	up	A2A	decreased	reduced	down	NA
ILDR2	TRUE	FALSE	TRUE	up	A2B	N	N	down	NA
MAPK6	TRUE	TRUE	FALSE	up	A2A	decreased	N	down	NA
MARCKSL1	TRUE	FALSE	TRUE	up	A2A	N	reduced	down	NA
MBOAT2	TRUE	FALSE	FALSE	up	A2A	N	reduced	down	NA
MCAM	TRUE	FALSE	TRUE	up	A2A	N	reduced	down	NA
MMP9	TRUE	FALSE	FALSE	up	A2A	decreased	N	down	NA
MYL6B	TRUE	FALSE	FALSE	up	A2A	N	reduced	down	NA
MYO1B	TRUE	FALSE	FALSE	up	B2B	decreased	N	down	NA
NOTCH1	TRUE	FALSE	TRUE	up	A2A	N	reduced	down	NA
PABPN1	TRUE	FALSE	FALSE	up	A2A	N	reduced	down	NA
PCBP3	TRUE	FALSE	FALSE	up	A2A	N	reduced	down	NA
PHC2	TRUE	FALSE	TRUE	up	A2A	N	reduced	down	NA
PTP4A1	TRUE	FALSE	FALSE	up	A2A	decreased	N	down	NA
PVRL1	TRUE	TRUE	FALSE	up	other	N	reduced	down	NA
RCOR2	TRUE	FALSE	TRUE	up	A2A	N	reduced	down	MYB
SEPHS1	TRUE	TRUE	TRUE	up	A2A	N	reduced	down	NA
SLC25A29	TRUE	FALSE	TRUE	up	A2A	decreased	N	down	NA
STMN1	TRUE	TRUE	TRUE	up	A2A	decreased	N	down	NA
TIE1	TRUE	FALSE	TRUE	up	A2A	decreased	N	down	NA
TRAF4	TRUE	FALSE	FALSE	up	A2A	N	reduced	down	NA
TTYH3	TRUE	FALSE	TRUE	up	A2A	N	reduced	down	NA
TYRO3	TRUE	TRUE	TRUE	up	A2A	N	reduced	down	NA
UBB	TRUE	FALSE	FALSE	up	A2A	N	reduced	down	NA
YPEL5	TRUE	FALSE	FALSE	up	A2A	decreased	N	down	NA
YWHAQ	TRUE	FALSE	FALSE	up	A2A	N	reduced	down	NA
AGBL5	FALSE	TRUE	TRUE	up	A2A	N	reduced	down	NA
BCL2L2	FALSE	TRUE	FALSE	up	A2A	N	reduced	down	NA
BMP1	FALSE	TRUE	FALSE	up	A2A	decreased	N	down	NA
CABLES1	FALSE	TRUE	FALSE	up	A2A	N	reduced	down	NA
CAMKK2	FALSE	TRUE	TRUE	up	A2A	N	reduced	down	NA
CDC25A	FALSE	TRUE	FALSE	up	A2A	N	reduced	down	NA
CHAF1A	FALSE	TRUE	FALSE	up	A2A	N	reduced	down	NA
CLSPN	FALSE	TRUE	FALSE	up	A2A	N	reduced	down	NA
DMXL2	FALSE	TRUE	FALSE	up	A2A	decreased	N	down	NA
DNAJB6	FALSE	TRUE	FALSE	up	A2A	N	reduced	down	NA
DUS3L	FALSE	TRUE	FALSE	up	A2A	N	reduced	down	NA
EGR1	FALSE	TRUE	TRUE	up	A2A	N	reduced	down	zf-C2H2
EGR2	FALSE	TRUE	FALSE	up	A2A	decreased	N	down	zf-C2H2
FOSB	FALSE	TRUE	TRUE	up	A2A	N	reduced	down	TF_bZIP
FXYD6	FALSE	TRUE	FALSE	up	A2A	decreased	N	down	NA
GAPDH	FALSE	TRUE	FALSE	up	A2A	N	reduced	down	NA
GEM	FALSE	TRUE	FALSE	up	A2A	N	reduced	down	NA
GFI1B	FALSE	TRUE	FALSE	up	A2A	N	reduced	down	zf-C2H2
GINS1	FALSE	TRUE	FALSE	up	A2B	N	N	down	NA
GINS2	FALSE	TRUE	FALSE	up	A2A	N	reduced	down	NA
GJD3	FALSE	TRUE	TRUE	up	A2A	decreased	N	down	NA
H1F0	FALSE	TRUE	TRUE	up	A2A	N	reduced	down	NA
H2AFZ	FALSE	TRUE	FALSE	up	A2A	decreased	N	down	NA
HIST1H2BI	FALSE	TRUE	FALSE	up	A2A	N	reduced	down	NA
HMBS	FALSE	TRUE	FALSE	up	A2A	N	reduced	down	NA
IFT81	FALSE	TRUE	FALSE	up	A2A	N	reduced	down	NA
KATNB1	FALSE	TRUE	FALSE	up	A2A	N	reduced	down	NA
KIF15	FALSE	TRUE	FALSE	up	A2A	N	reduced	down	NA
LSM3	FALSE	TRUE	FALSE	up	A2A	N	reduced	down	NA
MAZ	FALSE	TRUE	FALSE	up	A2A	N	reduced	down	zf-C2H2
MCM3	FALSE	TRUE	FALSE	up	A2A	N	reduced	down	NA
MCM5	FALSE	TRUE	FALSE	up	A2A	N	reduced	down	NA
MZT1	FALSE	TRUE	FALSE	up	A2A	decreased	N	down	NA
N4BP2	FALSE	TRUE	FALSE	up	A2A	N	reduced	down	NA
PPM1D	FALSE	TRUE	FALSE	up	other	N	reduced	down	NA
PRKCE	FALSE	TRUE	FALSE	up	A2A	N	reduced	down	NA
PSRC1	FALSE	TRUE	FALSE	up	A2A	N	reduced	down	NA
PTGER4	FALSE	TRUE	FALSE	up	A2A	N	reduced	down	NA
PTMS	FALSE	TRUE	FALSE	up	A2A	N	reduced	down	NA
RANBP1	FALSE	TRUE	FALSE	up	A2A	decreased	reduced	down	NA
RCBTB2	FALSE	TRUE	TRUE	up	A2A	N	reduced	down	NA
RELT	FALSE	TRUE	TRUE	up	A2A	N	reduced	down	NA
RRM2	FALSE	TRUE	FALSE	up	A2A	N	reduced	down	NA
RTN4R	FALSE	TRUE	FALSE	up	A2A	decreased	N	down	NA
SHISA2	FALSE	TRUE	TRUE	up	A2A	N	reduced	down	NA
SIAH1	FALSE	TRUE	TRUE	up	other	decreased	N	down	NA
SIX6	FALSE	TRUE	FALSE	up	B2B	decreased	N	down	Homeobox
SKA2	FALSE	TRUE	FALSE	up	A2B	N	N	down	NA
SLC1A4	FALSE	TRUE	FALSE	up	A2A	N	reduced	down	NA
SLC32A1	FALSE	TRUE	FALSE	up	A2A	decreased	N	down	NA
SMAD6	FALSE	TRUE	FALSE	up	A2A	decreased	N	down	MH1
STXBP5L	FALSE	TRUE	TRUE	up	B2B	decreased	N	down	NA
UBAP2	FALSE	TRUE	FALSE	up	A2A	N	reduced	down	NA
UBXN2A	FALSE	TRUE	FALSE	up	A2A	N	reduced	down	NA
UNG	FALSE	TRUE	FALSE	up	A2A	N	reduced	down	NA
ZNF367	FALSE	TRUE	FALSE	up	A2A	decreased	reduced	down	zf-C2H2
ZNF503	FALSE	TRUE	FALSE	up	A2A	N	reduced	down	Others
ZNF768	FALSE	TRUE	FALSE	up	A2A	N	reduced	down	zf-C2H2
ATP2A1	FALSE	FALSE	TRUE	up	A2A	N	reduced	down	NA
C16orf91	FALSE	FALSE	TRUE	up	A2A	N	reduced	down	NA
CDK2	FALSE	FALSE	TRUE	up	A2A	N	reduced	down	NA
FAM53C	FALSE	FALSE	TRUE	up	A2A	N	reduced	down	NA
KANK2	FALSE	FALSE	TRUE	up	A2A	N	reduced	down	NA
MPO	FALSE	FALSE	TRUE	up	A2A	decreased	N	down	NA
MYO18A	FALSE	FALSE	TRUE	up	A2A	N	reduced	down	NA
NANOS3	FALSE	FALSE	TRUE	up	A2A	N	reduced	down	NA
NCKAP5L	FALSE	FALSE	TRUE	up	A2A	decreased	N	down	NA
NPAS1	FALSE	FALSE	TRUE	up	A2A	N	reduced	down	bHLH
NPW	FALSE	FALSE	TRUE	up	A2A	N	reduced	down	NA
NTN3	FALSE	FALSE	TRUE	up	A2A	N	reduced	down	NA
NTRK1	FALSE	FALSE	TRUE	up	A2A	N	reduced	down	NA
PRSS27	FALSE	FALSE	TRUE	up	A2A	N	reduced	down	NA
PTRF	FALSE	FALSE	TRUE	up	A2A	N	reduced	down	NA
RAP1GAP	FALSE	FALSE	TRUE	up	A2A	N	reduced	down	NA
RFX2	FALSE	FALSE	TRUE	up	A2A	N	reduced	down	RFX
SLC12A5	FALSE	FALSE	TRUE	up	A2A	N	reduced	down	NA
TAGLN2	FALSE	FALSE	TRUE	up	A2A	N	reduced	down	NA
YWHAG	FALSE	FALSE	TRUE	up	A2A	N	reduced	down	NA
BCR	TRUE	FALSE	FALSE	up	A2A	increased	reduced	inconsisitent	NA
ETV6	TRUE	FALSE	FALSE	up	A2A	increased	reduced	inconsisitent	ETS
RTN3	TRUE	FALSE	FALSE	up	A2A	increased	reduced	inconsisitent	NA
SLC16A2	TRUE	FALSE	FALSE	up	A2A	decreased	enhanced	inconsisitent	NA
SMARCA4	TRUE	FALSE	FALSE	up	A2A	increased	reduced	inconsisitent	NA
STK38L	TRUE	TRUE	FALSE	up	A2A	increased	reduced	inconsisitent	NA
TRIB1	TRUE	FALSE	FALSE	up	A2A	decreased	enhanced	inconsisitent	NA
CDK19	FALSE	TRUE	FALSE	up	A2A	increased	reduced	inconsisitent	NA
KIF14	FALSE	TRUE	FALSE	up	B2A	N	reduced	inconsisitent	NA
MCM2	FALSE	TRUE	FALSE	up	A2A	increased	reduced	inconsisitent	NA
MSI2	FALSE	TRUE	TRUE	up	B2A	increased	reduced	inconsisitent	NA
PCDH10	FALSE	TRUE	TRUE	up	B2A	decreased	enhanced	inconsisitent	NA
SPSB4	FALSE	TRUE	FALSE	up	A2A	decreased	enhanced	inconsisitent	NA
TTC7A	FALSE	TRUE	FALSE	up	A2A	increased	reduced	inconsisitent	NA
ZNF628	FALSE	TRUE	TRUE	up	A2A	increased	reduced	inconsisitent	zf-C2H2
PADI2	FALSE	FALSE	TRUE	up	A2A	decreased	enhanced	inconsisitent	NA
SLC9A7	FALSE	FALSE	TRUE	up	A2A	increased	reduced	inconsisitent	NA
AMOTL1	TRUE	FALSE	FALSE	up	A2A	N	N	none	NA
ANKRD13B	TRUE	TRUE	TRUE	up	A2A	N	N	none	NA
ARHGAP42	TRUE	FALSE	FALSE	up	B2B	N	N	none	NA
B3GNT5	TRUE	TRUE	FALSE	up	A2A	N	N	none	NA
BASP1	TRUE	TRUE	TRUE	up	B2B	N	N	none	NA
BEND3	TRUE	TRUE	FALSE	up	A2A	N	N	none	NA
CADM4	TRUE	FALSE	TRUE	up	A2A	N	N	none	NA
CBX2	TRUE	TRUE	FALSE	up	A2A	N	N	none	NA
CD36	TRUE	FALSE	FALSE	up	B2B	N	N	none	NA
CDC42EP4	TRUE	TRUE	FALSE	up	B2B	N	N	none	NA
CUX2	TRUE	TRUE	TRUE	up	A2A	N	N	none	CUT
DOCK4	TRUE	FALSE	FALSE	up	A2A	N	N	none	NA
DRP2	TRUE	FALSE	FALSE	up	A2A	N	N	none	NA
E2F7	TRUE	TRUE	FALSE	up	B2B	N	N	none	E2F
EGR3	TRUE	TRUE	FALSE	up	A2A	N	inconsistent	none	zf-C2H2
EZH2	TRUE	TRUE	FALSE	up	A2A	N	N	none	NA
FAM60A	TRUE	TRUE	FALSE	up	A2A	N	N	none	NA
FECH	TRUE	FALSE	FALSE	up	A2A	N	N	none	NA
FGD6	TRUE	FALSE	FALSE	up	A2A	N	N	none	NA
FGFR3	TRUE	TRUE	TRUE	up	A2A	N	N	none	NA
FSCN1	TRUE	FALSE	TRUE	up	A2A	N	N	none	NA
FSD1L	TRUE	FALSE	FALSE	up	B2B	N	N	none	NA
GAS2	TRUE	TRUE	FALSE	up	B2B	N	N	none	NA
GJC2	TRUE	FALSE	TRUE	up	A2A	N	N	none	NA
GPC4	TRUE	TRUE	FALSE	up	other	N	N	none	NA
GPR137C	TRUE	FALSE	FALSE	up	A2A	N	N	none	NA
GRAMD1C	TRUE	FALSE	FALSE	up	A2A	N	N	none	NA
H2AFY	TRUE	TRUE	TRUE	up	A2A	N	N	none	NA
HAAO	TRUE	FALSE	FALSE	up	A2A	N	N	none	NA
HES6	TRUE	FALSE	FALSE	up	A2A	N	N	none	bHLH
HMGA1	TRUE	TRUE	TRUE	up	A2A	N	N	none	HMGA
HN1	TRUE	FALSE	FALSE	up	A2A	N	N	none	NA
HOXA10	TRUE	TRUE	TRUE	up	A2A	N	N	none	Homeobox
HOXA5	TRUE	FALSE	FALSE	up	A2A	N	N	none	Homeobox
HSP90AB1	TRUE	FALSE	FALSE	up	A2A	N	N	none	NA
HYAL2	TRUE	TRUE	TRUE	up	A2A	N	N	none	NA
INA	TRUE	FALSE	FALSE	up	A2A	N	N	none	NA
KDM5B	TRUE	FALSE	FALSE	up	A2A	N	N	none	NA
LMNB1	TRUE	TRUE	FALSE	up	A2A	N	N	none	NA
LPAR4	TRUE	FALSE	FALSE	up	other	N	N	none	NA
LPCAT2	TRUE	FALSE	FALSE	up	B2B	N	N	none	NA
MAD2L2	TRUE	TRUE	FALSE	up	A2A	N	N	none	NA
MCM7	TRUE	TRUE	FALSE	up	A2A	N	N	none	NA
MDK	TRUE	FALSE	FALSE	up	A2A	N	N	none	NA
MEX3D	TRUE	FALSE	TRUE	up	A2A	N	N	none	NA
MID1	TRUE	TRUE	FALSE	up	B2B	N	N	none	NA
MIDN	TRUE	FALSE	TRUE	up	A2A	N	N	none	NA
MTF2	TRUE	TRUE	FALSE	up	other	N	N	none	NA
MYT1	TRUE	FALSE	TRUE	up	A2A	N	N	none	zf-C2HC
NFE2	TRUE	FALSE	FALSE	up	A2A	N	N	none	TF_bZIP
NFIL3	TRUE	FALSE	TRUE	up	A2A	N	N	none	TF_bZIP
NFIX	TRUE	FALSE	FALSE	up	A2A	N	N	none	CTF/NFI
PAQR4	TRUE	TRUE	FALSE	up	A2A	N	N	none	NA
PDIK1L	TRUE	TRUE	FALSE	up	A2A	N	N	none	NA
PLCH1	TRUE	FALSE	FALSE	up	A2A	N	N	none	NA
PLEKHO1	TRUE	FALSE	FALSE	up	A2A	N	inconsistent	none	NA
PLXNB1	TRUE	TRUE	TRUE	up	A2A	N	N	none	NA
PRKAR2B	TRUE	FALSE	FALSE	up	A2A	N	N	none	NA
PSD2	TRUE	FALSE	FALSE	up	A2A	N	N	none	NA
PTBP2	TRUE	FALSE	FALSE	up	B2B	N	N	none	NA
RNF122	TRUE	FALSE	FALSE	up	A2A	N	N	none	NA
RTKN	TRUE	TRUE	FALSE	up	A2A	N	N	none	NA
SEMA7A	TRUE	FALSE	TRUE	up	A2A	N	N	none	NA
SORT1	TRUE	FALSE	FALSE	up	A2A	N	N	none	NA
SRC	TRUE	FALSE	TRUE	up	A2A	N	N	none	NA
SRGAP3	TRUE	FALSE	FALSE	up	A2A	N	N	none	NA
SSBP3	TRUE	TRUE	FALSE	up	A2A	N	N	none	NA
TCF3	TRUE	TRUE	TRUE	up	A2A	N	N	none	bHLH
TLE3	TRUE	TRUE	TRUE	up	A2A	N	inconsistent	none	NA
TMEFF1	TRUE	FALSE	FALSE	up	A2A	N	N	none	NA
TSKU	TRUE	FALSE	FALSE	up	A2A	N	N	none	NA
TTC30A	TRUE	FALSE	FALSE	up	A2A	N	N	none	NA
TUBA1A	TRUE	FALSE	FALSE	up	A2A	N	N	none	NA
USP49	TRUE	FALSE	FALSE	up	A2A	N	N	none	NA
USP6NL	TRUE	TRUE	FALSE	up	A2A	N	N	none	NA
VAV3	TRUE	TRUE	FALSE	up	B2B	N	N	none	NA
WEE1	TRUE	TRUE	FALSE	up	A2A	N	N	none	NA
WHSC1	TRUE	FALSE	FALSE	up	A2A	N	N	none	NA
ZNF219	TRUE	TRUE	FALSE	up	A2A	N	N	none	zf-C2H2
ZNF385A	TRUE	FALSE	TRUE	up	A2A	N	N	none	zf-C2H2
ZNF593	TRUE	FALSE	FALSE	up	A2A	N	N	none	NA
ZSCAN2	TRUE	FALSE	FALSE	up	A2A	N	N	none	zf-C2H2
ZSWIM4	TRUE	FALSE	FALSE	up	A2A	N	N	none	NA
ANKRD50	FALSE	TRUE	FALSE	up	other	N	N	none	NA
AP4M1	FALSE	TRUE	FALSE	up	A2A	N	N	none	NA
ARHGAP11A	FALSE	TRUE	FALSE	up	A2A	N	N	none	NA
ARHGAP11B	FALSE	TRUE	FALSE	up	A2A	N	N	none	NA
ARHGEF40	FALSE	TRUE	FALSE	up	A2A	N	N	none	NA
ARVCF	FALSE	TRUE	FALSE	up	A2A	N	N	none	NA
ATAD2	FALSE	TRUE	FALSE	up	A2A	N	N	none	NA
ATF3	FALSE	TRUE	TRUE	up	A2A	N	N	none	TF_bZIP
ATF5	FALSE	TRUE	TRUE	up	A2A	N	N	none	TF_bZIP
ATP1B1	FALSE	TRUE	FALSE	up	B2B	N	N	none	NA
BATF3	FALSE	TRUE	FALSE	up	A2A	N	N	none	TF_bZIP
BRCA1	FALSE	TRUE	FALSE	up	A2A	N	N	none	NA
BTF3L4	FALSE	TRUE	FALSE	up	A2A	N	N	none	NA
C19orf57	FALSE	TRUE	FALSE	up	A2A	N	N	none	NA
C1QTNF4	FALSE	TRUE	FALSE	up	A2A	N	N	none	NA
C6orf132	FALSE	TRUE	TRUE	up	A2A	N	N	none	NA
CACNB3	FALSE	TRUE	FALSE	up	A2A	N	N	none	NA
CALM2	FALSE	TRUE	FALSE	up	A2A	N	N	none	NA
CASC5	FALSE	TRUE	FALSE	up	other	N	N	none	NA
CASKIN2	FALSE	TRUE	FALSE	up	A2A	N	N	none	NA
CBX8	FALSE	TRUE	FALSE	up	A2A	N	N	none	NA
CCDC150	FALSE	TRUE	FALSE	up	other	N	N	none	NA
CCNE2	FALSE	TRUE	FALSE	up	A2A	N	N	none	NA
CCR9	FALSE	TRUE	FALSE	up	A2A	N	N	none	NA
CDC6	FALSE	TRUE	FALSE	up	A2A	N	N	none	NA
CDT1	FALSE	TRUE	FALSE	up	A2A	N	N	none	NA
CENPH	FALSE	TRUE	FALSE	up	A2A	N	N	none	NA
CENPM	FALSE	TRUE	FALSE	up	A2A	N	N	none	NA
CEP170	FALSE	TRUE	FALSE	up	B2B	N	N	none	NA
CERCAM	FALSE	TRUE	FALSE	up	A2A	N	N	none	NA
CHEK1	FALSE	TRUE	FALSE	up	A2A	N	N	none	NA
CHRM4	FALSE	TRUE	FALSE	up	A2A	N	N	none	NA
CHST1	FALSE	TRUE	TRUE	up	A2A	N	N	none	NA
CHST11	FALSE	TRUE	FALSE	up	A2A	N	inconsistent	none	NA
CHST15	FALSE	TRUE	FALSE	up	A2A	N	N	none	NA
CHST2	FALSE	TRUE	FALSE	up	A2A	N	N	none	NA
CMBL	FALSE	TRUE	FALSE	up	A2A	N	N	none	NA
CNTLN	FALSE	TRUE	FALSE	up	B2B	N	N	none	NA
COL16A1	FALSE	TRUE	TRUE	up	A2A	N	N	none	NA
COL23A1	FALSE	TRUE	FALSE	up	A2A	N	N	none	NA
CYTH2	FALSE	TRUE	FALSE	up	A2A	N	N	none	NA
DHFR	FALSE	TRUE	FALSE	up	A2A	N	N	none	NA
DNAJC9	FALSE	TRUE	FALSE	up	A2A	N	N	none	NA
DOCK5	FALSE	TRUE	FALSE	up	A2A	N	N	none	NA
DPYSL2	FALSE	TRUE	FALSE	up	A2A	N	N	none	NA
DTL	FALSE	TRUE	FALSE	up	A2A	N	N	none	NA
DUT	FALSE	TRUE	FALSE	up	B2B	N	N	none	NA
E2F1	FALSE	TRUE	FALSE	up	A2A	N	N	none	E2F
E2F2	FALSE	TRUE	FALSE	up	A2A	N	N	none	E2F
E2F8	FALSE	TRUE	FALSE	up	A2A	N	N	none	E2F
EIF4A3	FALSE	TRUE	FALSE	up	A2A	N	N	none	NA
ELN	FALSE	TRUE	TRUE	up	A2A	N	N	none	NA
EXO1	FALSE	TRUE	FALSE	up	B2B	N	N	none	NA
FADS1	FALSE	TRUE	FALSE	up	A2A	N	N	none	NA
FAM72B	FALSE	TRUE	FALSE	up	B2B	N	N	none	NA
FANCG	FALSE	TRUE	FALSE	up	A2A	N	N	none	NA
FANCI	FALSE	TRUE	FALSE	up	A2A	N	N	none	NA
FAT1	FALSE	TRUE	FALSE	up	other	N	N	none	NA
FBLIM1	FALSE	TRUE	TRUE	up	A2A	N	N	none	NA
FEN1	FALSE	TRUE	FALSE	up	A2A	N	N	none	NA
FOS	FALSE	TRUE	FALSE	up	A2A	N	N	none	TF_bZIP
FOXP4	FALSE	TRUE	TRUE	up	A2A	N	N	none	Fork_head
FZD5	FALSE	TRUE	FALSE	up	A2A	N	N	none	NA
GALNT14	FALSE	TRUE	FALSE	up	A2A	N	N	none	NA
GAS2L1	FALSE	TRUE	FALSE	up	A2A	N	N	none	NA
GCNT1	FALSE	TRUE	TRUE	up	A2A	N	N	none	NA
GEN1	FALSE	TRUE	FALSE	up	A2A	N	N	none	NA
GINS3	FALSE	TRUE	FALSE	up	A2A	N	N	none	NA
GNG4	FALSE	TRUE	FALSE	up	A2A	N	N	none	NA
H2AFV	FALSE	TRUE	FALSE	up	A2A	N	N	none	NA
HDGFRP3	FALSE	TRUE	FALSE	up	other	N	N	none	NA
HIRA	FALSE	TRUE	FALSE	up	A2A	N	N	none	NA
HIST1H1E	FALSE	TRUE	FALSE	up	A2A	N	N	none	NA
HIST1H2AG	FALSE	TRUE	FALSE	up	A2A	N	inconsistent	none	NA
HIST1H2AH	FALSE	TRUE	FALSE	up	A2A	N	N	none	NA
HIST1H2AI	FALSE	TRUE	FALSE	up	A2A	N	N	none	NA
HIST1H2BJ	FALSE	TRUE	FALSE	up	A2A	N	N	none	NA
HIST1H2BK	FALSE	TRUE	FALSE	up	A2A	N	N	none	NA
HIST1H2BL	FALSE	TRUE	FALSE	up	A2A	N	N	none	NA
HIST1H3G	FALSE	TRUE	FALSE	up	A2A	N	N	none	NA
HIST1H4A	FALSE	TRUE	FALSE	up	A2A	N	N	none	NA
HMGB2	FALSE	TRUE	FALSE	up	A2A	N	N	none	HMG
HNRNPA0	FALSE	TRUE	TRUE	up	A2A	N	N	none	NA
IER5L	FALSE	TRUE	TRUE	up	A2A	N	N	none	NA
ITM2C	FALSE	TRUE	TRUE	up	A2A	N	N	none	NA
JUP	FALSE	TRUE	TRUE	up	A2A	N	N	none	NA
KCNMB3	FALSE	TRUE	FALSE	up	A2A	N	N	none	NA
KIAA0101	FALSE	TRUE	FALSE	up	A2A	N	N	none	NA
KIAA1217	FALSE	TRUE	TRUE	up	B2B	N	N	none	NA
KIFC3	FALSE	TRUE	FALSE	up	A2A	N	N	none	NA
KLF10	FALSE	TRUE	FALSE	up	A2A	N	N	none	zf-C2H2
KLHL15	FALSE	TRUE	FALSE	up	A2A	N	N	none	NA
KPNA2	FALSE	TRUE	FALSE	up	other	N	N	none	NA
LETM2	FALSE	TRUE	FALSE	up	A2A	N	N	none	NA
MAP1A	FALSE	TRUE	TRUE	up	A2A	N	N	none	NA
MCM4	FALSE	TRUE	FALSE	up	A2A	N	N	none	NA
MEF2C	FALSE	TRUE	FALSE	up	other	N	N	none	SRF
MEX3A	FALSE	TRUE	TRUE	up	A2A	N	N	none	NA
MMP15	FALSE	TRUE	FALSE	up	A2A	N	N	none	NA
MRPS15	FALSE	TRUE	FALSE	up	A2A	N	N	none	NA
MSH6	FALSE	TRUE	FALSE	up	A2A	N	N	none	NA
MTHFD1	FALSE	TRUE	FALSE	up	A2A	N	N	none	NA
MYH10	FALSE	TRUE	FALSE	up	A2A	N	N	none	NA
NAP1L5	FALSE	TRUE	FALSE	up	A2A	N	N	none	NA
NASP	FALSE	TRUE	FALSE	up	A2A	N	N	none	NA
NCAPG	FALSE	TRUE	FALSE	up	A2A	N	N	none	NA
NOP10	FALSE	TRUE	FALSE	up	A2A	N	N	none	NA
NOVA1	FALSE	TRUE	FALSE	up	B2B	N	N	none	NA
NR2F6	FALSE	TRUE	FALSE	up	A2A	N	N	none	RXR-like
ORC1	FALSE	TRUE	FALSE	up	A2A	N	N	none	NA
PAK1	FALSE	TRUE	FALSE	up	A2A	N	N	none	NA
PAK4	FALSE	TRUE	TRUE	up	A2A	N	N	none	NA
PALLD	FALSE	TRUE	TRUE	up	A2A	N	N	none	NA
PBK	FALSE	TRUE	TRUE	up	A2A	N	N	none	NA
PCDH9	FALSE	TRUE	FALSE	up	B2B	N	N	none	NA
PCNA	FALSE	TRUE	FALSE	up	A2A	N	N	none	NA
PHF5A	FALSE	TRUE	FALSE	up	A2A	N	N	none	NA
PKMYT1	FALSE	TRUE	FALSE	up	A2A	N	N	none	NA
PTPN14	FALSE	TRUE	FALSE	up	B2B	N	N	none	NA
RBBP8	FALSE	TRUE	FALSE	up	A2A	N	N	none	NA
RFC3	FALSE	TRUE	FALSE	up	A2A	N	N	none	NA
RGS6	FALSE	TRUE	FALSE	up	A2A	N	N	none	NA
RNF152	FALSE	TRUE	FALSE	up	A2A	N	N	none	NA
RRM1	FALSE	TRUE	FALSE	up	A2A	N	N	none	NA
RUNX1	FALSE	TRUE	TRUE	up	A2A	N	N	none	Runt
SAC3D1	FALSE	TRUE	FALSE	up	A2A	N	N	none	NA
SLC1A5	FALSE	TRUE	FALSE	up	A2A	N	N	none	NA
SLC29A1	FALSE	TRUE	TRUE	up	A2A	N	N	none	NA
SLC31A1	FALSE	TRUE	FALSE	up	A2A	N	N	none	NA
SLC3A2	FALSE	TRUE	FALSE	up	A2A	N	N	none	NA
SLCO4A1	FALSE	TRUE	FALSE	up	A2A	N	N	none	NA
SNCA	FALSE	TRUE	FALSE	up	A2A	N	N	none	NA
SNRPB	FALSE	TRUE	FALSE	up	A2A	N	N	none	NA
SNRPD1	FALSE	TRUE	FALSE	up	A2A	N	N	none	NA
SPAG1	FALSE	TRUE	FALSE	up	A2A	N	N	none	NA
SPATS2	FALSE	TRUE	FALSE	up	A2A	N	N	none	NA
SPHK1	FALSE	TRUE	FALSE	up	A2A	N	N	none	NA
SPSB1	FALSE	TRUE	FALSE	up	A2A	N	N	none	NA
SRSF3	FALSE	TRUE	FALSE	up	A2A	N	N	none	NA
ST3GAL4	FALSE	TRUE	FALSE	up	A2A	N	N	none	NA
STIL	FALSE	TRUE	FALSE	up	A2A	N	N	none	NA
STT3B	FALSE	TRUE	FALSE	up	A2A	N	N	none	NA
SUMO1	FALSE	TRUE	FALSE	up	A2A	N	N	none	NA
SV2C	FALSE	TRUE	FALSE	up	A2A	N	N	none	NA
TBC1D16	FALSE	TRUE	FALSE	up	A2A	N	N	none	NA
TIMELESS	FALSE	TRUE	FALSE	up	A2A	N	N	none	NA
TIPIN	FALSE	TRUE	FALSE	up	A2A	N	N	none	NA
TPM4	FALSE	TRUE	FALSE	up	A2A	N	inconsistent	none	NA
TUBA1B	FALSE	TRUE	FALSE	up	A2A	N	N	none	NA
TUBB	FALSE	TRUE	FALSE	up	A2A	N	N	none	NA
TUBB6	FALSE	TRUE	FALSE	up	A2A	N	N	none	NA
UBL7	FALSE	TRUE	FALSE	up	A2A	N	N	none	NA
UQCRFS1	FALSE	TRUE	FALSE	up	B2B	N	N	none	NA
USP43	FALSE	TRUE	FALSE	up	B2B	N	N	none	NA
WDR62	FALSE	TRUE	FALSE	up	A2A	N	N	none	NA
WWOX	FALSE	TRUE	FALSE	up	B2B	N	N	none	NA
YBX1	FALSE	TRUE	FALSE	up	A2A	N	N	none	CSD
ZNF711	FALSE	TRUE	FALSE	up	other	N	N	none	zf-C2H2
ABHD8	FALSE	FALSE	TRUE	up	A2A	N	N	none	NA
ADAMTS3	FALSE	FALSE	TRUE	up	B2B	N	N	none	NA
ADCY6	FALSE	FALSE	TRUE	up	A2A	N	N	none	NA
AGPAT2	FALSE	FALSE	TRUE	up	A2A	N	N	none	NA
AHNAK2	FALSE	FALSE	TRUE	up	A2A	N	N	none	NA
ALDH3B1	FALSE	FALSE	TRUE	up	A2A	N	N	none	NA
ANGPTL6	FALSE	FALSE	TRUE	up	A2A	N	N	none	NA
ARC	FALSE	FALSE	TRUE	up	A2A	N	inconsistent	none	NA
ARHGAP21	FALSE	FALSE	TRUE	up	A2A	N	N	none	NA
ARHGAP23	FALSE	FALSE	TRUE	up	A2A	N	N	none	NA
ASGR1	FALSE	FALSE	TRUE	up	A2A	N	N	none	NA
C1QTNF1	FALSE	FALSE	TRUE	up	A2A	N	N	none	NA
C6orf223	FALSE	FALSE	TRUE	up	A2A	N	N	none	NA
CASKIN1	FALSE	FALSE	TRUE	up	A2A	N	N	none	NA
CDK18	FALSE	FALSE	TRUE	up	A2A	N	N	none	NA
CDK4	FALSE	FALSE	TRUE	up	A2A	N	N	none	NA
COL2A1	FALSE	FALSE	TRUE	up	A2A	N	N	none	NA
COL5A1	FALSE	FALSE	TRUE	up	A2A	N	N	none	NA
CREB3L1	FALSE	FALSE	TRUE	up	A2A	N	N	none	TF_bZIP
CTXN1	FALSE	FALSE	TRUE	up	A2A	N	N	none	NA
DAB2	FALSE	FALSE	TRUE	up	A2A	N	N	none	NA
DIRAS1	FALSE	FALSE	TRUE	up	A2A	N	N	none	NA
DLG4	FALSE	FALSE	TRUE	up	A2A	N	N	none	NA
DNMT3B	FALSE	FALSE	TRUE	up	A2A	N	inconsistent	none	NA
EGFL7	FALSE	FALSE	TRUE	up	A2A	N	N	none	NA
EMP1	FALSE	FALSE	TRUE	up	A2A	N	N	none	NA
FAM20C	FALSE	FALSE	TRUE	up	A2A	N	N	none	NA
GATSL2	FALSE	FALSE	TRUE	up	B2B	N	N	none	NA
GPSM1	FALSE	FALSE	TRUE	up	A2A	N	N	none	NA
GSN	FALSE	FALSE	TRUE	up	A2A	N	inconsistent	none	NA
HDGF	FALSE	FALSE	TRUE	up	A2A	N	N	none	NA
JUN	FALSE	FALSE	TRUE	up	A2A	N	inconsistent	none	TF_bZIP
KREMEN2	FALSE	FALSE	TRUE	up	A2A	N	N	none	NA
LAMA5	FALSE	FALSE	TRUE	up	A2A	N	N	none	NA
LIF	FALSE	FALSE	TRUE	up	A2A	N	N	none	NA
LMNB2	FALSE	FALSE	TRUE	up	A2A	N	N	none	NA
LY6H	FALSE	FALSE	TRUE	up	A2A	N	N	none	NA
MAFF	FALSE	FALSE	TRUE	up	A2A	N	N	none	TF_bZIP
MGAT3	FALSE	FALSE	TRUE	up	A2A	N	N	none	NA
MTSS1L	FALSE	FALSE	TRUE	up	A2A	N	N	none	NA
NCOR2	FALSE	FALSE	TRUE	up	A2A	N	inconsistent	none	MYB
NEXN	FALSE	FALSE	TRUE	up	B2B	N	N	none	NA
NFKBIE	FALSE	FALSE	TRUE	up	A2A	N	N	none	NA
NR5A1	FALSE	FALSE	TRUE	up	A2A	N	N	none	SF-like
NRARP	FALSE	FALSE	TRUE	up	A2A	N	N	none	NA
NTNG2	FALSE	FALSE	TRUE	up	A2A	N	N	none	NA
NYNRIN	FALSE	FALSE	TRUE	up	A2A	N	N	none	NA
PAPLN	FALSE	FALSE	TRUE	up	A2A	N	N	none	NA
PAX5	FALSE	FALSE	TRUE	up	A2A	N	N	none	PAX
PLD4	FALSE	FALSE	TRUE	up	A2A	N	N	none	NA
PLXNB2	FALSE	FALSE	TRUE	up	A2A	N	N	none	NA
PPM1H	FALSE	FALSE	TRUE	up	B2B	N	N	none	NA
PPP1R14B	FALSE	FALSE	TRUE	up	A2A	N	N	none	NA
PTK7	FALSE	FALSE	TRUE	up	A2A	N	N	none	NA
PTPN7	FALSE	FALSE	TRUE	up	A2A	N	N	none	NA
PTPRF	FALSE	FALSE	TRUE	up	A2A	N	N	none	NA
RCC2	FALSE	FALSE	TRUE	up	A2A	N	N	none	NA
RHPN1	FALSE	FALSE	TRUE	up	A2A	N	N	none	NA
SEMA3F	FALSE	FALSE	TRUE	up	A2A	N	N	none	NA
SEMA4A	FALSE	FALSE	TRUE	up	A2A	N	N	none	NA
SERPINA1	FALSE	FALSE	TRUE	up	other	N	N	none	NA
SHANK3	FALSE	FALSE	TRUE	up	A2A	N	N	none	NA
SLC29A4	FALSE	FALSE	TRUE	up	A2A	N	N	none	NA
SLC4A3	FALSE	FALSE	TRUE	up	A2A	N	N	none	NA
SNAI1	FALSE	FALSE	TRUE	up	A2A	N	N	none	zf-C2H2
SRCIN1	FALSE	FALSE	TRUE	up	A2A	N	N	none	NA
SV2A	FALSE	FALSE	TRUE	up	A2A	N	N	none	NA
TNFSF9	FALSE	FALSE	TRUE	up	A2A	N	N	none	NA
TNNI2	FALSE	FALSE	TRUE	up	A2A	N	N	none	NA
TRAPPC5	FALSE	FALSE	TRUE	up	A2A	N	N	none	NA
TRPV6	FALSE	FALSE	TRUE	up	A2A	N	N	none	NA
UBE2E1	FALSE	FALSE	TRUE	up	A2A	N	inconsistent	none	NA
VANGL2	FALSE	FALSE	TRUE	up	A2A	N	N	none	NA
VAT1	FALSE	FALSE	TRUE	up	A2A	N	N	none	NA
VGF	FALSE	FALSE	TRUE	up	A2A	N	N	none	NA
ZNF618	FALSE	FALSE	TRUE	up	A2A	N	N	none	zf-C2H2
ZNF629	FALSE	FALSE	TRUE	up	A2A	N	N	none	zf-C2H2
ABL1	TRUE	FALSE	FALSE	up	A2A	N	enhanced	up	NA
AJAP1	TRUE	FALSE	FALSE	up	A2A	increased	inconsistent	up	NA
AMOTL2	TRUE	TRUE	FALSE	up	A2A	N	enhanced	up	NA
ARL5B	TRUE	FALSE	FALSE	up	other	increased	N	up	NA
BCL11A	TRUE	FALSE	TRUE	up	B2A	increased	enhanced	up	zf-C2H2
C20orf197	TRUE	FALSE	FALSE	up	other	increased	inconsistent	up	NA
CBFA2T3	TRUE	FALSE	TRUE	up	A2A	N	enhanced	up	NA
CCNJ	TRUE	FALSE	FALSE	up	A2A	N	enhanced	up	NA
CDH2	TRUE	TRUE	FALSE	up	B2A	N	enhanced	up	NA
CREB5	TRUE	TRUE	FALSE	up	B2A	N	N	up	TF_bZIP
CTHRC1	TRUE	TRUE	FALSE	up	A2A	increased	N	up	NA
DAPK1	TRUE	FALSE	FALSE	up	A2A	N	enhanced	up	NA
DPYSL3	TRUE	FALSE	FALSE	up	B2A	N	N	up	NA
DUSP6	TRUE	FALSE	TRUE	up	other	N	enhanced	up	NA
FGFR1	TRUE	TRUE	TRUE	up	A2A	N	enhanced	up	NA
FNBP1L	TRUE	FALSE	FALSE	up	B2A	N	enhanced	up	NA
HDAC2	TRUE	TRUE	FALSE	up	A2A	increased	N	up	NA
HES1	TRUE	TRUE	TRUE	up	A2A	N	enhanced	up	bHLH
HMGB3	TRUE	FALSE	FALSE	up	A2A	N	enhanced	up	HMG
KCNH8	TRUE	FALSE	FALSE	up	B2B	increased	N	up	NA
LRP12	TRUE	FALSE	TRUE	up	B2A	increased	N	up	NA
LRRN1	TRUE	TRUE	FALSE	up	other	N	enhanced	up	NA
MAFB	TRUE	TRUE	FALSE	up	B2A	N	enhanced	up	TF_bZIP
MAP4K3	TRUE	FALSE	FALSE	up	A2A	increased	enhanced	up	NA
MARCKS	TRUE	FALSE	TRUE	up	other	increased	N	up	NA
MAST1	TRUE	FALSE	FALSE	up	A2A	increased	N	up	NA
MEX3B	TRUE	TRUE	FALSE	up	A2A	increased	enhanced	up	NA
MYT1L	TRUE	TRUE	FALSE	up	A2A	increased	N	up	zf-C2HC
NOTCH3	TRUE	FALSE	TRUE	up	A2A	increased	N	up	NA
NR4A3	TRUE	TRUE	TRUE	up	A2A	N	enhanced	up	NGFIB-like
OLFM4	TRUE	FALSE	FALSE	up	B2A	N	N	up	NA
PPP4R1	TRUE	FALSE	FALSE	up	A2A	N	enhanced	up	NA
PTPRG	TRUE	TRUE	TRUE	up	B2B	increased	enhanced	up	NA
PTPRS	TRUE	FALSE	TRUE	up	B2A	increased	N	up	NA
RORB	TRUE	TRUE	FALSE	up	B2B	N	enhanced	up	THR-like
SALL4	TRUE	FALSE	TRUE	up	B2B	N	enhanced	up	zf-C2H2
SAP30	TRUE	FALSE	FALSE	up	A2A	N	enhanced	up	NA
SCN3A	TRUE	FALSE	FALSE	up	other	increased	N	up	NA
SERINC2	TRUE	FALSE	FALSE	up	A2A	increased	N	up	NA
SKOR1	TRUE	TRUE	FALSE	up	A2A	N	enhanced	up	NA
SMO	TRUE	FALSE	FALSE	up	A2A	increased	N	up	NA
SPIN1	TRUE	FALSE	FALSE	up	A2A	N	enhanced	up	NA
SPRY2	TRUE	TRUE	TRUE	up	other	increased	enhanced	up	NA
TCF12	TRUE	FALSE	FALSE	up	A2A	increased	N	up	bHLH
TET1	TRUE	FALSE	TRUE	up	A2A	N	enhanced	up	NA
TINAGL1	TRUE	FALSE	FALSE	up	A2A	increased	enhanced	up	NA
TNFRSF21	TRUE	FALSE	FALSE	up	B2A	increased	enhanced	up	NA
TNRC18	TRUE	TRUE	TRUE	up	A2A	N	enhanced	up	NA
TTYH1	TRUE	FALSE	FALSE	up	A2A	increased	N	up	NA
VCAN	TRUE	TRUE	FALSE	up	other	increased	N	up	NA
ZFHX3	TRUE	TRUE	TRUE	up	other	increased	N	up	Homeobox
ZMIZ1	TRUE	FALSE	FALSE	up	A2A	increased	inconsistent	up	zf-MIZ
ZNF608	TRUE	TRUE	TRUE	up	B2A	increased	enhanced	up	Others
ADAMTS2	FALSE	TRUE	FALSE	up	A2A	N	enhanced	up	NA
AFF3	FALSE	TRUE	FALSE	up	A2A	increased	N	up	AF-4
AMD1	FALSE	TRUE	FALSE	up	A2A	increased	N	up	NA
ARHGAP29	FALSE	TRUE	FALSE	up	B2B	increased	N	up	NA
ARMC6	FALSE	TRUE	FALSE	up	A2A	increased	N	up	NA
ARPP21	FALSE	TRUE	FALSE	up	B2A	increased	N	up	NA
ASAP2	FALSE	TRUE	FALSE	up	A2A	N	enhanced	up	NA
ATAD5	FALSE	TRUE	FALSE	up	A2A	N	enhanced	up	NA
B4GALT6	FALSE	TRUE	FALSE	up	A2A	N	enhanced	up	NA
BAZ2B	FALSE	TRUE	TRUE	up	A2A	N	enhanced	up	MBD
BCL6	FALSE	TRUE	TRUE	up	A2A	N	enhanced	up	ZBTB
BCOR	FALSE	TRUE	TRUE	up	A2A	N	enhanced	up	NA
BRIP1	FALSE	TRUE	FALSE	up	B2B	increased	N	up	NA
C11orf74	FALSE	TRUE	FALSE	up	B2A	N	N	up	NA
CDCA7	FALSE	TRUE	FALSE	up	A2A	increased	N	up	NA
CDK1	FALSE	TRUE	FALSE	up	A2A	increased	N	up	NA
CDKN2C	FALSE	TRUE	FALSE	up	A2A	increased	enhanced	up	NA
CKB	FALSE	TRUE	FALSE	up	A2A	increased	N	up	NA
COL24A1	FALSE	TRUE	FALSE	up	B2B	increased	N	up	NA
COMMD3	FALSE	TRUE	FALSE	up	A2A	N	enhanced	up	NA
CTTN	FALSE	TRUE	FALSE	up	A2A	increased	N	up	NA
CUX1	FALSE	TRUE	FALSE	up	A2A	increased	N	up	CUT
CXCL2	FALSE	TRUE	FALSE	up	A2A	increased	enhanced	up	NA
CXXC5	FALSE	TRUE	TRUE	up	A2A	N	enhanced	up	NA
DMC1	FALSE	TRUE	FALSE	up	A2A	N	enhanced	up	NA
DPF1	FALSE	TRUE	TRUE	up	A2A	increased	enhanced	up	NA
DUSP10	FALSE	TRUE	FALSE	up	other	increased	N	up	NA
EBF3	FALSE	TRUE	TRUE	up	A2A	N	enhanced	up	COE
EPAS1	FALSE	TRUE	FALSE	up	A2A	increased	N	up	Others
ERF	FALSE	TRUE	TRUE	up	A2A	increased	N	up	ETS
ERG	FALSE	TRUE	FALSE	up	A2A	N	enhanced	up	ETS
FBN1	FALSE	TRUE	FALSE	up	B2B	increased	enhanced	up	NA
FOXB1	FALSE	TRUE	TRUE	up	A2A	N	enhanced	up	Fork_head
FOXC1	FALSE	TRUE	TRUE	up	other	increased	N	up	Fork_head
GAB1	FALSE	TRUE	FALSE	up	A2A	N	enhanced	up	NA
GJC1	FALSE	TRUE	FALSE	up	A2A	N	enhanced	up	NA
HELLS	FALSE	TRUE	FALSE	up	other	increased	N	up	NA
HES4	FALSE	TRUE	FALSE	up	A2A	increased	N	up	bHLH
HLX	FALSE	TRUE	FALSE	up	B2B	increased	enhanced	up	Homeobox
HMGXB4	FALSE	TRUE	FALSE	up	other	increased	N	up	HMG
IGF2BP2	FALSE	TRUE	FALSE	up	A2A	increased	N	up	NA
IGFBP5	FALSE	TRUE	TRUE	up	A2A	increased	N	up	NA
IRX1	FALSE	TRUE	TRUE	up	B2A	increased	enhanced	up	Homeobox
IRX3	FALSE	TRUE	TRUE	up	other	increased	enhanced	up	Homeobox
JARID2	FALSE	TRUE	FALSE	up	A2A	increased	inconsistent	up	ARID
KCTD1	FALSE	TRUE	TRUE	up	B2A	increased	enhanced	up	NA
LHFPL2	FALSE	TRUE	FALSE	up	A2A	increased	N	up	NA
LRRC1	FALSE	TRUE	FALSE	up	A2A	N	enhanced	up	NA
MCM6	FALSE	TRUE	FALSE	up	A2A	N	enhanced	up	NA
MEIS1	FALSE	TRUE	TRUE	up	B2B	increased	enhanced	up	Homeobox
MID1IP1	FALSE	TRUE	FALSE	up	A2A	increased	enhanced	up	NA
MTHFD1L	FALSE	TRUE	FALSE	up	B2B	increased	N	up	NA
MYCN	FALSE	TRUE	TRUE	up	B2A	increased	inconsistent	up	bHLH
NETO1	FALSE	TRUE	FALSE	up	other	increased	enhanced	up	NA
NPR3	FALSE	TRUE	FALSE	up	B2A	N	N	up	NA
PELI2	FALSE	TRUE	TRUE	up	B2A	N	enhanced	up	NA
PHACTR1	FALSE	TRUE	FALSE	up	B2A	N	N	up	NA
PHF21B	FALSE	TRUE	FALSE	up	B2A	N	N	up	NA
PIGZ	FALSE	TRUE	FALSE	up	A2A	increased	N	up	NA
POLA1	FALSE	TRUE	FALSE	up	A2A	N	enhanced	up	NA
POLE	FALSE	TRUE	FALSE	up	A2A	increased	N	up	NA
PPM1A	FALSE	TRUE	FALSE	up	A2A	N	enhanced	up	NA
PRDM16	FALSE	TRUE	TRUE	up	A2A	increased	N	up	zf-C2H2
PSMC3IP	FALSE	TRUE	FALSE	up	A2A	N	enhanced	up	NA
PTMA	FALSE	TRUE	FALSE	up	A2A	N	enhanced	up	NA
PTPN3	FALSE	TRUE	TRUE	up	B2A	N	N	up	NA
R3HDM1	FALSE	TRUE	FALSE	up	A2A	N	enhanced	up	NA
RAB13	FALSE	TRUE	FALSE	up	A2A	increased	N	up	NA
RAD51AP1	FALSE	TRUE	FALSE	up	A2A	increased	N	up	NA
RAG2	FALSE	TRUE	FALSE	up	B2A	N	N	up	NA
RAPGEF5	FALSE	TRUE	FALSE	up	B2A	increased	enhanced	up	NA
RHOBTB1	FALSE	TRUE	TRUE	up	B2A	increased	N	up	NA
RNASEH2B	FALSE	TRUE	FALSE	up	A2A	increased	enhanced	up	NA
SERTAD2	FALSE	TRUE	FALSE	up	A2A	N	enhanced	up	NA
SH3PXD2B	FALSE	TRUE	FALSE	up	A2A	increased	N	up	NA
SH3RF1	FALSE	TRUE	FALSE	up	A2A	N	enhanced	up	NA
SMAD1	FALSE	TRUE	FALSE	up	A2A	N	enhanced	up	MH1
SSBP2	FALSE	TRUE	TRUE	up	A2A	increased	enhanced	up	NA
ST3GAL6	FALSE	TRUE	FALSE	up	B2B	N	enhanced	up	NA
STK3	FALSE	TRUE	FALSE	up	A2A	increased	N	up	NA
TANC1	FALSE	TRUE	FALSE	up	B2A	N	N	up	NA
TCF7L2	FALSE	TRUE	FALSE	up	B2A	N	N	up	HMG
TOX	FALSE	TRUE	FALSE	up	A2A	increased	enhanced	up	HMG
TP73	FALSE	TRUE	TRUE	up	A2A	increased	N	up	P53
TRA2B	FALSE	TRUE	FALSE	up	A2A	increased	N	up	NA
TUBB2A	FALSE	TRUE	FALSE	up	A2A	increased	N	up	NA
TYMS	FALSE	TRUE	FALSE	up	A2A	increased	enhanced	up	NA
VRK1	FALSE	TRUE	FALSE	up	A2A	N	enhanced	up	NA
WNT5A	FALSE	TRUE	TRUE	up	B2B	N	enhanced	up	NA
B3GNTL1	FALSE	FALSE	TRUE	up	A2A	increased	N	up	NA
BCAM	FALSE	FALSE	TRUE	up	A2A	increased	N	up	NA
CCDC106	FALSE	FALSE	TRUE	up	A2A	increased	N	up	NA
CDK6	FALSE	FALSE	TRUE	up	A2A	increased	N	up	NA
CLIP2	FALSE	FALSE	TRUE	up	A2A	N	enhanced	up	NA
DAAM2	FALSE	FALSE	TRUE	up	other	increased	N	up	NA
EFNB2	FALSE	FALSE	TRUE	up	A2A	increased	N	up	NA
ETV5	FALSE	FALSE	TRUE	up	A2A	increased	enhanced	up	ETS
GRIK5	FALSE	FALSE	TRUE	up	A2A	increased	N	up	NA
ISOC2	FALSE	FALSE	TRUE	up	A2A	increased	N	up	NA
MARK4	FALSE	FALSE	TRUE	up	A2A	increased	N	up	NA
MN1	FALSE	FALSE	TRUE	up	other	N	enhanced	up	NA
NRXN2	FALSE	FALSE	TRUE	up	A2A	increased	inconsistent	up	NA
NTRK3	FALSE	FALSE	TRUE	up	B2B	N	enhanced	up	NA
ORAI2	FALSE	FALSE	TRUE	up	A2A	increased	N	up	NA
OTX1	FALSE	FALSE	TRUE	up	other	increased	N	up	TF_Otx
PHLDA3	FALSE	FALSE	TRUE	up	A2A	increased	N	up	NA
PVRL2	FALSE	FALSE	TRUE	up	other	increased	N	up	NA
RAB3D	FALSE	FALSE	TRUE	up	A2A	increased	N	up	NA
RCOR1	FALSE	FALSE	TRUE	up	A2A	increased	N	up	MYB
RGMA	FALSE	FALSE	TRUE	up	A2A	increased	N	up	NA
SHCBP1	FALSE	FALSE	TRUE	up	B2B	N	enhanced	up	NA
SLC44A5	FALSE	FALSE	TRUE	up	B2B	N	enhanced	up	NA
SPRY1	FALSE	FALSE	TRUE	up	A2A	increased	enhanced	up	NA
TNNT1	FALSE	FALSE	TRUE	up	A2A	increased	N	up	NA
TNS1	FALSE	FALSE	TRUE	up	A2A	increased	N	up	NA
VEGFA	FALSE	FALSE	TRUE	up	A2A	N	enhanced	up	NA
VGLL4	FALSE	FALSE	TRUE	up	A2A	N	enhanced	up	NA
WT1	FALSE	FALSE	TRUE	up	B2A	increased	enhanced	up	zf-C2H2
ZNF521	FALSE	FALSE	TRUE	up	B2A	N	enhanced	up	zf-C2H2
