## Supplementary Table 7 for "3D Genome Analysis Identifies Enhancer Hijacking Mechanism for High-Risk Factors in Human T-Lineage Acute Lymphoblastic Leukemia"

### Sheet: Sheet1
PATIENT ID	IMMUNOPHENOTYPE	GENDER	AGE	DX.WBC	DX.BM.BLAST
76	ETP	M	15	0.83	90
77	ETP	M	17	213	84.5
93	ETP	M	10	105.9	82
97	ETP	M	21	7.92	52.71
98	ETP	F	28	184	90
102	Non-ETP	M	11	22.24	80
103	Non-ETP	M	23	143.94	67
107	ETP	F	17	46.94	76
108	ETP	M	7	233.07	84
115	ETP	F	69	9.17	90
116	Non-ETP	M	5	353.9	84
117	Non-ETP	M	21	68	90
118	Non-ETP	F	22	88.52	93
121	Non-ETP	M	14	35.8	76
122	Non-ETP	M	9	150.9	75
123	Non-ETP	F	12	148.9	82
124	Non-ETP	F	52		88
132	Non-ETP	F	12	124.9	83.5
